# Identifying ancient antibiotic resistance genes in archaeological dental calculus

**DOI:** 10.1101/2024.09.23.614435

**Authors:** Francesca J. Standeven, Gwyn Dahlquist-Axe, Camilla F. Speller, Andrew Tedder, Conor J. Meehan

## Abstract

Research on ancient antimicrobial resistance is limited, and appropriate screening criteria for identifying antibiotic (ARGs) and metal resistance genes (MRGs) in archaeological samples are unclear. We assessed the impact of DNA damage and contamination on ARG and MRG detection in ancient metagenomic sequences. Starting from a set of modern oral metagenomic samples, we simulated diagenetic DNA damage as expected in ancient oral metagenomic samples. Then we estimated the impact of this damage on ARG and MRG prediction at different identity thresholds. We also examined 25 post-industrial (ca. 1850 – 1901) dental calculus samples before and after decontamination to study the rates of false positive (FP) and negative (FN) ARG and MRG predictions introduced by sample contamination. The tests showed that diagenetic damage does not significantly affect resistance gene detection, but contamination does. Furthermore, while high thresholds are advisable when feasible, overall identity thresholds do not significantly affect the rates of FPs and FNs. Additionally, comparing post-industrial and modern dental calculus revealed Tetracycline ARGs as dominant in both contaminated ancient samples and modern samples, and MLS (Macrolide, Lincosamide, and Streptogramins) ARGs as prevalent in historical samples before widespread antibiotic use.

**Data summary:** The simulated data were generated from 182 human oral biofilm samples, retrieved from the European Nucleotide Archive (ENA project: PRJNA817430) (Anderson et al., 2023). Additionally, real ancient (PRJEB1716 and PRJEB12831) and modern (PRJEB1716) metagenomic sequences were selected from metagenomic datasets published by Standeven et al. (2024).

**Impact statement:** Antimicrobial resistance (AMR) is a global health crisis. Studying the adaptability of microorganisms over centuries allows us to understand key factors that contribute to the survival and spread of antibiotic-resistant bacteria today. We know that antibiotic abuse is a key driver of AMR; however, further study into specific environmental niches that promote the evolution of antibiotic-resistant bacteria is important. For example, the extent to which the oral microbiome facilitates the increase of certain antibiotic-resistant genes and the impact of metal pollution on the spread of AMR. To investigate these key areas, it is essential to examine oral microbiomes across time, providing a complete perspective on the evolution of AMR. However, ancient metagenomics poses problems for the screening of antibiotic and metal-resistant genes in ancient bacterial DNA due to nucleotide base damage and short-read data. Through thorough threshold experimentation to establish optimal screening criteria for ancient resistance gene identification, and by addressing gaps in knowledge of ancient resistance genes, this research offers clinical significance to existing research and contributes to the development of strategies aimed at easing the impact of AMR on public health.
