## Supplementary table for "Identifying ancient antibiotic resistance genes in archaeological dental calculus"

### Sheet: S1
A list of dental calculus samples used in this study. More details on these samples can be found in Standeven and Dahlquist-Axe et al (2024).
Sample code	ENA number	Period	Location
FW348C	ERR1407505	Post-Industrial	Church of St Michael and St Lawrence, Fewston, North Yorkshire
FW319C	ERR1422707	Post-Industrial	Church of St Michael and St Lawrence, Fewston, North Yorkshire
SF4C (SP2301, SF04C)	ERR9638280	Post-Industrial	Christ Church, Spitalfields
SF3 (SP2300, SF03)	ERR9638289	Post-Industrial	Christ Church, Spitalfields
SF7 (SP2477, SF07)	ERR9638290	Post-Industrial	Christ Church, Spitalfields
SF8 (SP2484, SF08)	ERR9638291	Post-Industrial	Christ Church, Spitalfields
SF10 (SP2748)	ERR9638292	Post-Industrial	Christ Church, Spitalfields
SF11 (SP2860)	ERR9638293	Post-Industrial	Christ Church, Spitalfields
SF1 (SP2182, SF01)	ERR9638296	Post-Industrial	Christ Church, Spitalfields
SF2 (SP2295, SF02)	ERR9638297	Post-Industrial	Christ Church, Spitalfields
SF6 (SP2468, SF06)	ERR9638298	Post-Industrial	Christ Church, Spitalfields
SF9 (SP2647, SF09)	ERR9638309	Post-Industrial	Christ Church, Spitalfields
STB2C	ERR9638253	Post-Industrial	St Barnabas/St Mary Abbots, West Kensington
STB8C	ERR9638254	Post-Industrial	St Barnabas/St Mary Abbots, West Kensington
STB10C	ERR9638255	Post-Industrial	St Barnabas/St Mary Abbots, West Kensington
STB11C	ERR9638256	Post-Industrial	St Barnabas/St Mary Abbots, West Kensington
STB43C	ERR9638257	Post-Industrial	St Barnabas/St Mary Abbots, West Kensington
STB27C	ERR9638258	Post-Industrial	St Barnabas/St Mary Abbots, West Kensington
STB41C	ERR9638261	Post-Industrial	St Barnabas/St Mary Abbots, West Kensington
STB26C	ERR9638263	Post-Industrial	St Barnabas/St Mary Abbots, West Kensington
STB9C	ERR9638267	Post-Industrial	St Barnabas/St Mary Abbots, West Kensington
STB54C	ERR9638270	Post-Industrial	St Barnabas/St Mary Abbots, West Kensington
STB12C	ERR9638277	Post-Industrial	St Barnabas/St Mary Abbots, West Kensington
STB16C	ERR9638279	Post-Industrial	St Barnabas/St Mary Abbots, West Kensington
STB45C	ERR9638282	Post-Industrial	St Barnabas/St Mary Abbots, West Kensington
M116	ERR1343019	Modern	University of Tennessee, USA
M20	ERR1343010	Modern	University of Tennessee, USA
M56	ERR1343011	Modern	University of Tennessee, USA
M85	ERR1343012	Modern	University of Tennessee, USA
M103	ERR1343013	Modern	University of Tennessee, USA
M111	ERR1343014	Modern	University of Tennessee, USA
M31	ERR1343015	Modern	University of Tennessee, USA
M73	ERR1343016	Modern	University of Tennessee, USA
M89	ERR1343017	Modern	University of Tennessee, USA
M112	ERR1343018	Modern	University of Tennessee, USA

### Sheet: S2
Counts per resistance gene for each ancient and modern threshold group
MEGARes accession number	ancient (25%)	Modern (25%)	Ancient (50%)	Modern (50%)	Ancient (75%)	Modern (75%)
MEG_1016	1	1	1	1	1	1
MEG_1019	1	1	1	1	1	1
MEG_1028	1	1	1	1	1	1
MEG_1039	1	1	1	1	1	1
MEG_1040	1	0	1	0	1	0
MEG_1044	3	3	3	3	3	3
MEG_1045	1	1	1	1	1	1
MEG_1078	1	1	1	1	1	1
MEG_1085	1	1	1	1	1	1
MEG_1086	1	1	1	1	1	1
MEG_1486	39	38	39	38	12	11
MEG_1488	142	142	142	142	142	142
MEG_1561	2	2	2	2	2	2
MEG_1633	2	2	2	2	2	2
MEG_1687	1	1	1	1	1	1
MEG_1689	1	1	1	1	1	1
MEG_1690	1	1	1	1	1	1
MEG_1692	5	5	5	5	5	5
MEG_1693	1	1	1	1	1	1
MEG_1694	2	2	2	2	2	2
MEG_1696	1	1	1	1	1	1
MEG_1698	2	2	2	2	2	2
MEG_2137	4	4	4	4	4	4
MEG_2138	1	1	1	1	1	1
MEG_2653	133	133	133	133	0	0
MEG_2654	138	138	138	138	0	0
MEG_2787	1	1	1	1	1	1
MEG_2793	2	2	2	2	2	2
MEG_2796	1	1	1	1	1	1
MEG_2799	1	1	1	1	1	1
MEG_2801	2	2	2	2	2	2
MEG_2803	1	1	1	1	1	1
MEG_2806	1	1	1	1	1	1
MEG_2829	19	18	19	18	19	18
MEG_2831	10	10	10	10	10	10
MEG_2832	3	3	3	3	2	1
MEG_2833	1	1	1	1	1	1
MEG_2854	1	1	1	1	1	1
MEG_2857	3	3	3	3	3	3
MEG_2860	1	1	1	1	1	1
MEG_2861	3	3	3	3	3	3
MEG_2876	131	131	131	131	131	131
MEG_2886	1	1	1	1	1	1
MEG_2888	15	14	15	14	10	10
MEG_2957	149	149	149	149	149	149
MEG_3084	124	124	124	124	124	124
MEG_3188	50	53	50	53	0	0
MEG_3247	1	0	1	0	0	0
MEG_3248	4	4	4	4	0	0
MEG_3249	15	15	15	15	0	0
MEG_3295	31	33	31	33	4	4
MEG_3647	136	137	136	137	136	137
MEG_3657	70	69	70	69	31	31
MEG_3658	132	133	132	133	128	129
MEG_3805	69	68	69	68	69	68
MEG_3806	76	74	76	74	76	74
MEG_3807	13	14	14	14	11	5
MEG_3813	1	1	1	1	1	1
MEG_3814	1	1	1	1	1	1
MEG_3815	1	1	1	1	1	1
MEG_3818	2	2	2	2	2	2
MEG_3819	1	1	1	1	1	1
MEG_3823	1	1	1	1	1	1
MEG_3825	90	92	90	92	90	92
MEG_3829	8	7	8	7	7	7
MEG_3838	62	62	62	62	61	61
MEG_3842	3	3	3	3	2	2
MEG_3874	1	1	1	1	1	1
MEG_3883	2	2	2	2	2	2
MEG_3893	1	1	1	1	1	1
MEG_396|	150	153	150	153	0	0
MEG_3979	1	1	1	1	1	1
MEG_3988	1	1	1	1	1	1
MEG_3994	161	159	161	159	107	103
MEG_4073	137	137	137	137	137	137
MEG_4074	14	14	14	14	14	14
MEG_4079	21	21	21	21	1	1
MEG_4080	2	2	2	2	1	1
MEG_4081	88	86	88	86	48	50
MEG_4083	85	84	85	84	47	45
MEG_4086	3	3	3	3	3	3
MEG_4213	89	90	89	90	89	90
MEG_5364	1	1	1	1	0	0
MEG_5380	136	136	136	136	136	136
MEG_5389	50	49	50	49	0	0
MEG_5396	152	154	152	154	0	0
MEG_5397	141	140	141	140	141	140
MEG_5398	143	141	142	141	143	140
MEG_5405	70	69	70	69	4	4
MEG_5747	75	75	75	75	71	72
MEG_5776	33	33	33	33	33	33
MEG_5795	8	7	8	8	7	6
MEG_5796	24	23	23	23	23	22
MEG_5797	14	13	14	13	13	12
MEG_5825	4	3	4	3	4	3
MEG_6057	131	132	131	132	131	132
MEG_6093	142	142	142	142	28	29
MEG_6096	49	49	48	49	0	0
MEG_6103	3	3	3	3	0	0
MEG_6104	1	1	1	1	0	0
MEG_6113	56	53	56	53	0	0
MEG_6129	116	116	116	116	4	4
MEG_6652	29	29	28	28	0	0
MEG_6875	1	1	1	1	0	1
MEG_6970	27	27	27	27	27	27
MEG_6971	29	29	29	29	29	29
MEG_6980	1	0	1	0	0	0
MEG_7035	15	15	15	15	15	15
MEG_7036	37	35	37	35	37	35
MEG_7039	1	1	1	1	1	1
MEG_7052	1	1	1	1	1	1
MEG_7053	14	13	14	13	14	13
MEG_7054	60	61	60	61	55	56
MEG_7070	1	1	1	1	1	1
MEG_7104	2	2	2	2	2	2
MEG_7105	2	2	2	2	2	2
MEG_7106	4	4	4	4	3	3
MEG_7107	5	4	5	4	5	4
MEG_7110	3	3	3	3	3	3
MEG_7111	1	1	1	1	1	1
MEG_7112	7	7	7	7	7	7
MEG_7113	6	6	6	6	6	6
MEG_7114	6	6	6	6	6	6
MEG_7115	1	1	1	1	1	1
MEG_7116	2	2	2	2	2	2
MEG_7117	3	4	4	4	2	2
MEG_7121	2	2	2	2	2	2
MEG_7123	3	3	3	3	3	3
MEG_7124	1	0	1	0	0	0
MEG_7125	1	1	1	1	1	1
MEG_7126	5	5	5	5	5	5
MEG_7127	1	1	1	1	0	0
MEG_7128	3	3	3	3	2	2
MEG_7129	7	7	7	7	7	7
MEG_7130	2	2	2	2	2	2
MEG_7133	5	5	5	5	5	5
MEG_7134	1	1	1	1	0	0
MEG_7135	2	3	2	3	2	3
MEG_7136	2	2	2	2	2	2
MEG_7137	5	4	5	4	5	4
MEG_7139	5	5	5	5	5	5
MEG_7140	1	1	1	1	1	1
MEG_7143	6	5	6	5	6	5
MEG_7145	2	3	2	3	2	3
MEG_7146	2	2	2	2	2	2
MEG_7154	1	1	1	1	1	1
MEG_7157	2	2	2	2	2	2
MEG_7158	1	1	1	1	0	0
MEG_7159	1	1	1	1	1	1
MEG_7162	2	2	2	2	2	2
MEG_7178	3	3	3	3	2	2
MEG_7179	14	14	14	14	14	14
MEG_7180	18	18	18	18	18	18
MEG_7181	24	24	24	24	24	24
MEG_7182	19	18	19	18	19	18
MEG_7183	32	33	32	33	32	33
MEG_7184	6	6	6	6	3	3
MEG_7185	3	3	3	3	3	3
MEG_7219	3	3	3	3	3	3
MEG_7220	4	4	4	4	4	4
MEG_7221	4	3	4	3	4	3
MEG_7222	3	3	3	3	3	3
MEG_7227	4	4	4	4	4	4
MEG_7229	4	4	4	4	4	4
MEG_7231	3	3	3	3	3	3
MEG_7233	4	4	4	4	4	4
MEG_7240	1	1	1	1	1	1
MEG_7303	164	164	164	164	159	160
MEG_7307	24	22	23	23	1	1
MEG_7310	14	17	14	17	14	17
MEG_7314	1	2	1	2	1	2
MEG_8086	8	8	8	8	8	7
MEG_8100	160	158	160	158	37	37
MEG_8148	3	3	3	3	0	0
MEG_8154	154	154	154	154	152	152
MEG_8241	52	53	52	53	45	45
MEG_8249	176	176	176	176	165	165
MEG_8250	176	176	176	176	172	171
MEG_8251	176	175	176	175	174	171
MEG_8252	174	175	173	175	172	172
MEG_8253	169	169	169	169	161	161
MEG_8254	170	169	170	169	158	161
MEG_8263	22	22	22	22	5	4
MEG_8443	23	15	21	15	0	0
MEG_8671	79	79	79	79	79	79
MEG_8674	139	137	138	136	29	30
MEG_8675	137	140	137	140	0	0
MEG_8676	33	33	33	33	33	33
MEG_8679	174	173	173	171	38	22
MEG_8680	182	182	182	182	180	181
MEG_1053	0	1	0	1	0	1
MEG_4084	0	1	0	1	0	0
MEG_7142	0	1	0	1	0	1
MEG_7156	0	1	0	1	0	1
MEG_7320	0	3	0	3	0	3

### Sheet: S3
Percentage of true and false positive and true and false negative per resistance gene per ancient and modern threshold groups.
MEGARes accession number	ancient (25%)	Modern (25%)	Ancient (50%)	Modern (50%)	Ancient (75%)	Modern (75%)	ancient (25%) difference	Modern (25%) difference	Ancient (50%) difference	Modern (50%) difference	Ancient (75%) difference	Modern (75%) difference	ancient (25%)	Modern (25%)	Ancient (50%)	Modern (50%)	Ancient (75%)	Modern (75%)
MEG_1016	1	1	1	1	1	1	1	1	1	1	1	1	TP	TP	TP	TP	TP	TP
MEG_1019	1	1	1	1	1	1	1	1	1	1	1	1	TP	TP	TP	TP	TP	TP
MEG_1028	1	1	1	1	1	1	1	1	1	1	1	1	TP	TP	TP	TP	TP	TP
MEG_1039	1	1	1	1	1	1	1	1	1	1	1	1	TP	TP	TP	TP	TP	TP
MEG_1040	1	0	1	0	1	0	1	0	1	0	1	0	FP	TN	FP	TN	FP	TN
MEG_1044	3	3	3	3	3	3	3	3	3	3	3	3	TP	TP	TP	TP	TP	TP
MEG_1045	1	1	1	1	1	1	1	1	1	1	1	1	TP	TP	TP	TP	TP	TP
MEG_1078	1	1	1	1	1	1	1	1	1	1	1	1	TP	TP	TP	TP	TP	TP
MEG_1085	1	1	1	1	1	1	1	1	1	1	1	1	TP	TP	TP	TP	TP	TP
MEG_1086	1	1	1	1	1	1	1	1	1	1	1	1	TP	TP	TP	TP	TP	TP
MEG_1486	39	38	39	38	12	11	28	27	28	27	1	11	FP	FP	FP	FP	FP	TP
MEG_1488	142	142	142	142	142	142	142	142	142	142	142	142	TP	TP	TP	TP	TP	TP
MEG_1561	2	2	2	2	2	2	2	2	2	2	2	2	TP	TP	TP	TP	TP	TP
MEG_1633	2	2	2	2	2	2	2	2	2	2	2	2	TP	TP	TP	TP	TP	TP
MEG_1687	1	1	1	1	1	1	1	1	1	1	1	1	TP	TP	TP	TP	TP	TP
MEG_1689	1	1	1	1	1	1	1	1	1	1	1	1	TP	TP	TP	TP	TP	TP
MEG_1690	1	1	1	1	1	1	1	1	1	1	1	1	TP	TP	TP	TP	TP	TP
MEG_1692	5	5	5	5	5	5	5	5	5	5	5	5	TP	TP	TP	TP	TP	TP
MEG_1693	1	1	1	1	1	1	1	1	1	1	1	1	TP	TP	TP	TP	TP	TP
MEG_1694	2	2	2	2	2	2	2	2	2	2	2	2	TP	TP	TP	TP	TP	TP
MEG_1696	1	1	1	1	1	1	1	1	1	1	1	1	TP	TP	TP	TP	TP	TP
MEG_1698	2	2	2	2	2	2	2	2	2	2	2	2	TP	TP	TP	TP	TP	TP
MEG_2137	4	4	4	4	4	4	4	4	4	4	4	4	TP	TP	TP	TP	TP	TP
MEG_2138	1	1	1	1	1	1	1	1	1	1	1	1	TP	TP	TP	TP	TP	TP
MEG_2653	133	133	133	133	0	0	133	133	133	133	0	0	FP	FP	FP	FP	TN	TN
MEG_2654	138	138	138	138	0	0	138	138	138	138	0	0	FP	FP	FP	FP	TN	TN
MEG_2787	1	1	1	1	1	1	1	1	1	1	1	1	TP	TP	TP	TP	TP	TP
MEG_2793	2	2	2	2	2	2	2	2	2	2	2	2	TP	TP	TP	TP	TP	TP
MEG_2796	1	1	1	1	1	1	1	1	1	1	1	1	TP	TP	TP	TP	TP	TP
MEG_2799	1	1	1	1	1	1	1	1	1	1	1	1	TP	TP	TP	TP	TP	TP
MEG_2801	2	2	2	2	2	2	2	2	2	2	2	2	TP	TP	TP	TP	TP	TP
MEG_2803	1	1	1	1	1	1	1	1	1	1	1	1	TP	TP	TP	TP	TP	TP
MEG_2806	1	1	1	1	1	1	1	1	1	1	1	1	TP	TP	TP	TP	TP	TP
MEG_2829	19	18	19	18	19	18	1	18	1	18	1	18	FP	TP	FP	TP	FP	TP
MEG_2831	10	10	10	10	10	10	10	10	10	10	10	10	TP	TP	TP	TP	TP	TP
MEG_2832	3	3	3	3	2	1	2	2	2	2	1	1	FP	FP	FP	FP	FP	TP
MEG_2833	1	1	1	1	1	1	1	1	1	1	1	1	TP	TP	TP	TP	TP	TP
MEG_2854	1	1	1	1	1	1	1	1	1	1	1	1	TP	TP	TP	TP	TP	TP
MEG_2857	3	3	3	3	3	3	3	3	3	3	3	3	TP	TP	TP	TP	TP	TP
MEG_2860	1	1	1	1	1	1	1	1	1	1	1	1	TP	TP	TP	TP	TP	TP
MEG_2861	3	3	3	3	3	3	3	3	3	3	3	3	TP	TP	TP	TP	TP	TP
MEG_2876	131	131	131	131	131	131	131	131	131	131	131	131	TP	TP	TP	TP	TP	TP
MEG_2886	1	1	1	1	1	1	1	1	1	1	1	1	TP	TP	TP	TP	TP	TP
MEG_2888	15	14	15	14	10	10	5	4	5	4	10	10	FP	FP	FP	FP	TP	TP
MEG_2957	149	149	149	149	149	149	149	149	149	149	149	149	TP	TP	TP	TP	TP	TP
MEG_3084	124	124	124	124	124	124	124	124	124	124	124	124	TP	TP	TP	TP	TP	TP
MEG_3188	50	53	50	53	0	0	50	53	50	53	0	0	FP	FP	FP	FP	TN	TN
MEG_3247	1	0	1	0	0	0	1	0	1	0	0	0	FP	TN	FP	TN	TN	TN
MEG_3248	4	4	4	4	0	0	4	4	4	4	0	0	FP	FP	FP	FP	TN	TN
MEG_3249	15	15	15	15	0	0	15	15	15	15	0	0	FP	FP	FP	FP	TN	TN
MEG_3295	31	33	31	33	4	4	27	29	27	29	4	4	FP	FP	FP	FP	TP	TP
MEG_3647	136	137	136	137	136	137	1	137	1	137	1	137	FN	TP	FN	TP	FN	TP
MEG_3657	70	69	70	69	31	31	39	38	39	38	31	31	FP	FP	FP	FP	TP	TP
MEG_3658	132	133	132	133	128	129	3	4	3	4	1	129	FP	FP	FP	FP	FN	TP
MEG_3805	69	68	69	68	69	68	1	68	1	68	1	68	FP	TP	FP	TP	FP	TP
MEG_3806	76	74	76	74	76	74	2	74	2	74	2	74	FP	TP	FP	TP	FP	TP
MEG_3807	13	14	14	14	11	5	8	9	9	9	6	5	FP	FP	FP	FP	FP	TP
MEG_3813	1	1	1	1	1	1	1	1	1	1	1	1	TP	TP	TP	TP	TP	TP
MEG_3814	1	1	1	1	1	1	1	1	1	1	1	1	TP	TP	TP	TP	TP	TP
MEG_3815	1	1	1	1	1	1	1	1	1	1	1	1	TP	TP	TP	TP	TP	TP
MEG_3818	2	2	2	2	2	2	2	2	2	2	2	2	TP	TP	TP	TP	TP	TP
MEG_3819	1	1	1	1	1	1	1	1	1	1	1	1	TP	TP	TP	TP	TP	TP
MEG_3823	1	1	1	1	1	1	1	1	1	1	1	1	TP	TP	TP	TP	TP	TP
MEG_3825	90	92	90	92	90	92	2	92	2	92	2	92	FN	TP	FN	TP	FN	TP
MEG_3829	8	7	8	7	7	7	1	7	1	7	7	7	FP	TP	FP	TP	TP	TP
MEG_3838	62	62	62	62	61	61	1	1	1	1	61	61	FP	FP	FP	FP	TP	TP
MEG_3842	3	3	3	3	2	2	1	1	1	1	2	2	FP	FP	FP	FP	TP	TP
MEG_3874	1	1	1	1	1	1	1	1	1	1	1	1	TP	TP	TP	TP	TP	TP
MEG_3883	2	2	2	2	2	2	2	2	2	2	2	2	TP	TP	TP	TP	TP	TP
MEG_3893	1	1	1	1	1	1	1	1	1	1	1	1	TP	TP	TP	TP	TP	TP
MEG_396|	150	153	150	153	0	0	150	153	150	153	0	0	FP	FP	FP	FP	TN	TN
MEG_3979	1	1	1	1	1	1	1	1	1	1	1	1	TP	TP	TP	TP	TP	TP
MEG_3988	1	1	1	1	1	1	1	1	1	1	1	1	TP	TP	TP	TP	TP	TP
MEG_3994	161	159	161	159	107	103	58	56	58	56	4	103	FP	FP	FP	FP	FP	TP
MEG_4073	137	137	137	137	137	137	137	137	137	137	137	137	TP	TP	TP	TP	TP	TP
MEG_4074	14	14	14	14	14	14	14	14	14	14	14	14	TP	TP	TP	TP	TP	TP
MEG_4079	21	21	21	21	1	1	20	20	20	20	1	1	FP	FP	FP	FP	TP	TP
MEG_4080	2	2	2	2	1	1	1	1	1	1	1	1	FP	FP	FP	FP	TP	TP
MEG_4081	88	86	88	86	48	50	38	36	38	36	2	50	FP	FP	FP	FP	FN	TP
MEG_4083	85	84	85	84	47	45	40	39	40	39	2	45	FP	FP	FP	FP	FP	TP
MEG_4086	3	3	3	3	3	3	3	3	3	3	3	3	TP	TP	TP	TP	TP	TP
MEG_4213	89	90	89	90	89	90	1	90	1	90	1	90	FN	TP	FN	TP	FN	TP
MEG_5364	1	1	1	1	0	0	1	1	1	1	0	0	FP	FP	FP	FP	TN	TN
MEG_5380	136	136	136	136	136	136	136	136	136	136	136	136	TP	TP	TP	TP	TP	TP
MEG_5389	50	49	50	49	0	0	50	49	50	49	0	0	FP	FP	FP	FP	TN	TN
MEG_5396	152	154	152	154	0	0	152	154	152	154	0	0	FP	FP	FP	FP	TN	TN
MEG_5397	141	140	141	140	141	140	1	140	1	140	1	140	FP	TP	FP	TP	FP	TP
MEG_5398	143	141	142	141	143	140	3	1	2	1	3	140	FP	FP	FP	FP	FP	TP
MEG_5405	70	69	70	69	4	4	66	65	66	65	4	4	FP	FP	FP	FP	TP	TP
MEG_5747	75	75	75	75	71	72	3	3	3	3	1	72	FP	FP	FP	FP	FN	TP
MEG_5776	33	33	33	33	33	33	33	33	33	33	33	33	TP	TP	TP	TP	TP	TP
MEG_5795	8	7	8	8	7	6	2	1	2	2	1	6	FP	FP	FP	FP	FP	TP
MEG_5796	24	23	23	23	23	22	2	1	1	1	1	22	FP	FP	FP	FP	FP	TP
MEG_5797	14	13	14	13	13	12	2	1	2	1	1	12	FP	FP	FP	FP	FP	TP
MEG_5825	4	3	4	3	4	3	1	3	1	3	1	3	FP	TP	FP	TP	FP	TP
MEG_6057	131	132	131	132	131	132	1	132	1	132	1	132	FN	TP	FN	TP	FN	TP
MEG_6093	142	142	142	142	28	29	113	113	113	113	1	29	FP	FP	FP	FP	FN	TP
MEG_6096	49	49	48	49	0	0	49	49	48	49	0	0	FP	FP	FP	FP	TN	TN
MEG_6103	3	3	3	3	0	0	3	3	3	3	0	0	FP	FP	FP	FP	TN	TN
MEG_6104	1	1	1	1	0	0	1	1	1	1	0	0	FP	FP	FP	FP	TN	TN
MEG_6113	56	53	56	53	0	0	56	53	56	53	0	0	FP	FP	FP	FP	TN	TN
MEG_6129	116	116	116	116	4	4	112	112	112	112	4	4	FP	FP	FP	FP	TP	TP
MEG_6652	29	29	28	28	0	0	29	29	28	28	0	0	FP	FP	FP	FP	TN	TN
MEG_6875	1	1	1	1	0	1	1	1	1	1	1	1	TP	TP	TP	TP	FN	TP
MEG_6970	27	27	27	27	27	27	27	27	27	27	27	27	TP	TP	TP	TP	TP	TP
MEG_6971	29	29	29	29	29	29	29	29	29	29	29	29	TP	TP	TP	TP	TP	TP
MEG_6980	1	0	1	0	0	0	1	0	1	0	0	0	FP	TN	FP	TN	TN	TN
MEG_7035	15	15	15	15	15	15	15	15	15	15	15	15	TP	TP	TP	TP	TP	TP
MEG_7036	37	35	37	35	37	35	2	35	2	35	2	35	FP	TP	FP	TP	FP	TP
MEG_7039	1	1	1	1	1	1	1	1	1	1	1	1	TP	TP	TP	TP	TP	TP
MEG_7052	1	1	1	1	1	1	1	1	1	1	1	1	TP	TP	TP	TP	TP	TP
MEG_7053	14	13	14	13	14	13	1	13	1	13	1	13	FP	TP	FP	TP	FP	TP
MEG_7054	60	61	60	61	55	56	4	5	4	5	1	56	FP	FP	FP	FP	FN	TP
MEG_7070	1	1	1	1	1	1	1	1	1	1	1	1	TP	TP	TP	TP	TP	TP
MEG_7104	2	2	2	2	2	2	2	2	2	2	2	2	TP	TP	TP	TP	TP	TP
MEG_7105	2	2	2	2	2	2	2	2	2	2	2	2	TP	TP	TP	TP	TP	TP
MEG_7106	4	4	4	4	3	3	1	1	1	1	3	3	FP	FP	FP	FP	TP	TP
MEG_7107	5	4	5	4	5	4	1	4	1	4	1	4	FP	TP	FP	TP	FP	TP
MEG_7110	3	3	3	3	3	3	3	3	3	3	3	3	TP	TP	TP	TP	TP	TP
MEG_7111	1	1	1	1	1	1	1	1	1	1	1	1	TP	TP	TP	TP	TP	TP
MEG_7112	7	7	7	7	7	7	7	7	7	7	7	7	TP	TP	TP	TP	TP	TP
MEG_7113	6	6	6	6	6	6	6	6	6	6	6	6	TP	TP	TP	TP	TP	TP
MEG_7114	6	6	6	6	6	6	6	6	6	6	6	6	TP	TP	TP	TP	TP	TP
MEG_7115	1	1	1	1	1	1	1	1	1	1	1	1	TP	TP	TP	TP	TP	TP
MEG_7116	2	2	2	2	2	2	2	2	2	2	2	2	TP	TP	TP	TP	TP	TP
MEG_7117	3	4	4	4	2	2	1	2	2	2	2	2	FP	FP	FP	FP	TP	TP
MEG_7121	2	2	2	2	2	2	2	2	2	2	2	2	TP	TP	TP	TP	TP	TP
MEG_7123	3	3	3	3	3	3	3	3	3	3	3	3	TP	TP	TP	TP	TP	TP
MEG_7124	1	0	1	0	0	0	1	0	1	0	0	0	FP	TN	FP	TN	TN	TN
MEG_7125	1	1	1	1	1	1	1	1	1	1	1	1	TP	TP	TP	TP	TP	TP
MEG_7126	5	5	5	5	5	5	5	5	5	5	5	5	TP	TP	TP	TP	TP	TP
MEG_7127	1	1	1	1	0	0	1	1	1	1	0	0	FP	FP	FP	FP	TN	TN
MEG_7128	3	3	3	3	2	2	1	1	1	1	2	2	FP	FP	FP	FP	TP	TP
MEG_7129	7	7	7	7	7	7	7	7	7	7	7	7	TP	TP	TP	TP	TP	TP
MEG_7130	2	2	2	2	2	2	2	2	2	2	2	2	TP	TP	TP	TP	TP	TP
MEG_7133	5	5	5	5	5	5	5	5	5	5	5	5	TP	TP	TP	TP	TP	TP
MEG_7134	1	1	1	1	0	0	1	1	1	1	0	0	FP	FP	FP	FP	TN	TN
MEG_7135	2	3	2	3	2	3	1	3	1	3	1	3	FN	TP	FN	TP	FN	TP
MEG_7136	2	2	2	2	2	2	2	2	2	2	2	2	TP	TP	TP	TP	TP	TP
MEG_7137	5	4	5	4	5	4	1	4	1	4	1	4	FP	TP	FP	TP	FP	TP
MEG_7139	5	5	5	5	5	5	5	5	5	5	5	5	TP	TP	TP	TP	TP	TP
MEG_7140	1	1	1	1	1	1	1	1	1	1	1	1	TP	TP	TP	TP	TP	TP
MEG_7143	6	5	6	5	6	5	1	5	1	5	1	5	FP	TP	FP	TP	FP	TP
MEG_7145	2	3	2	3	2	3	1	3	1	3	1	3	FN	TP	FN	TP	FN	TP
MEG_7146	2	2	2	2	2	2	2	2	2	2	2	2	TP	TP	TP	TP	TP	TP
MEG_7154	1	1	1	1	1	1	1	1	1	1	1	1	TP	TP	TP	TP	TP	TP
MEG_7157	2	2	2	2	2	2	2	2	2	2	2	2	TP	TP	TP	TP	TP	TP
MEG_7158	1	1	1	1	0	0	1	1	1	1	0	0	FP	FP	FP	FP	TN	TN
MEG_7159	1	1	1	1	1	1	1	1	1	1	1	1	TP	TP	TP	TP	TP	TP
MEG_7162	2	2	2	2	2	2	2	2	2	2	2	2	TP	TP	TP	TP	TP	TP
MEG_7178	3	3	3	3	2	2	1	1	1	1	2	2	FP	FP	FP	FP	TP	TP
MEG_7179	14	14	14	14	14	14	14	14	14	14	14	14	TP	TP	TP	TP	TP	TP
MEG_7180	18	18	18	18	18	18	18	18	18	18	18	18	TP	TP	TP	TP	TP	TP
MEG_7181	24	24	24	24	24	24	24	24	24	24	24	24	TP	TP	TP	TP	TP	TP
MEG_7182	19	18	19	18	19	18	1	18	1	18	1	18	FP	TP	FP	TP	FP	TP
MEG_7183	32	33	32	33	32	33	1	33	1	33	1	33	FN	TP	FN	TP	FN	TP
MEG_7184	6	6	6	6	3	3	3	3	3	3	3	3	FP	FP	FP	FP	TP	TP
MEG_7185	3	3	3	3	3	3	3	3	3	3	3	3	TP	TP	TP	TP	TP	TP
MEG_7219	3	3	3	3	3	3	3	3	3	3	3	3	TP	TP	TP	TP	TP	TP
MEG_7220	4	4	4	4	4	4	4	4	4	4	4	4	TP	TP	TP	TP	TP	TP
MEG_7221	4	3	4	3	4	3	1	3	1	3	1	3	FP	TP	FP	TP	FP	TP
MEG_7222	3	3	3	3	3	3	3	3	3	3	3	3	TP	TP	TP	TP	TP	TP
MEG_7227	4	4	4	4	4	4	4	4	4	4	4	4	TP	TP	TP	TP	TP	TP
MEG_7229	4	4	4	4	4	4	4	4	4	4	4	4	TP	TP	TP	TP	TP	TP
MEG_7231	3	3	3	3	3	3	3	3	3	3	3	3	TP	TP	TP	TP	TP	TP
MEG_7233	4	4	4	4	4	4	4	4	4	4	4	4	TP	TP	TP	TP	TP	TP
MEG_7240	1	1	1	1	1	1	1	1	1	1	1	1	TP	TP	TP	TP	TP	TP
MEG_7303	164	164	164	164	159	160	4	4	4	4	1	160	FP	FP	FP	FP	FN	TP
MEG_7307	24	22	23	23	1	1	23	21	22	22	1	1	FP	FP	FP	FP	TP	TP
MEG_7310	14	17	14	17	14	17	3	17	3	17	3	17	FN	TP	FN	TP	FN	TP
MEG_7314	1	2	1	2	1	2	1	2	1	2	1	2	FN	TP	FN	TP	FN	TP
MEG_8086	8	8	8	8	8	7	1	1	1	1	1	7	FP	FP	FP	FP	FP	TP
MEG_8100	160	158	160	158	37	37	123	121	123	121	37	37	FP	FP	FP	FP	TP	TP
MEG_8148	3	3	3	3	0	0	3	3	3	3	0	0	FP	FP	FP	FP	TN	TN
MEG_8154	154	154	154	154	152	152	2	2	2	2	152	152	FP	FP	FP	FP	TP	TP
MEG_8241	52	53	52	53	45	45	7	8	7	8	45	45	FP	FP	FP	FP	TP	TP
MEG_8249	176	176	176	176	165	165	11	11	11	11	165	165	FP	FP	FP	FP	TP	TP
MEG_8250	176	176	176	176	172	171	5	5	5	5	1	171	FP	FP	FP	FP	FP	TP
MEG_8251	176	175	176	175	174	171	5	4	5	4	3	171	FP	FP	FP	FP	FP	TP
MEG_8252	174	175	173	175	172	172	2	3	1	3	172	172	FP	FP	FP	FP	TP	TP
MEG_8253	169	169	169	169	161	161	8	8	8	8	161	161	FP	FP	FP	FP	TP	TP
MEG_8254	170	169	170	169	158	161	9	8	9	8	3	161	FP	FP	FP	FP	FN	TP
MEG_8263	22	22	22	22	5	4	18	18	18	18	1	4	FP	FP	FP	FP	FP	TP
MEG_8443	23	15	21	15	0	0	23	15	21	15	0	0	FP	FP	FP	FP	TN	TN
MEG_8671	79	79	79	79	79	79	79	79	79	79	79	79	TP	TP	TP	TP	TP	TP
MEG_8674	139	137	138	136	29	30	109	107	108	106	1	30	FP	FP	FP	FP	FN	TP
MEG_8675	137	140	137	140	0	0	137	140	137	140	0	0	FP	FP	FP	FP	TN	TN
MEG_8676	33	33	33	33	33	33	33	33	33	33	33	33	TP	TP	TP	TP	TP	TP
MEG_8679	174	173	173	171	38	22	152	151	151	149	16	22	FP	FP	FP	FP	FP	TP
MEG_8680	182	182	182	182	180	181	1	1	1	1	1	181	FP	FP	FP	FP	FN	TP
MEG_1053	0	1	0	1	0	1	1	1	1	1	1	1	FN	TP	FN	TP	FN	TP
MEG_4084	0	1	0	1	0	0	0	1	0	1	0	0	TN	FP	TN	FP	TN	TN
MEG_7142	0	1	0	1	0	1	1	1	1	1	1	1	FN	TP	FN	TP	FN	TP
MEG_7156	0	1	0	1	0	1	1	1	1	1	1	1	FN	TP	FN	TP	FN	TP
MEG_7320	0	3	0	3	0	3	3	3	3	3	3	3	FN	TP	FN	TP	FN	TP

### Sheet: S4
Percentage of resistance gene groups per ancient and modern threshold groups.
Resistance group	Ancient (25%)	Modern (25%)	Ancient (50%)	Modern (50%)	Ancient (75%)	Modern (75%)
Aminoglycosides	227	227	227	227	225	226
Multi-metal	196	194	196	194	164	163
Phenicol	4	4	4	4	4	4
Betalactams	90	89	90	89	23	24
Copper	300	300	299	299	0	0
MLS	1878	1874	1878	1874	1781	1768
Phenolic compound	131	131	131	131	131	131
Drug and biocide	324	319	323	320	198	193
Sulfonamides	157	157	157	157	157	156
Quaternary Ammonium Compounds	124	124	124	124	124	124
Fluoroquinolones	337	337	336	337	284	280
Aminocoumarins	359	359	359	359	136	136
Mupirocin	31	33	31	33	4	4
Multi-drug	427	429	427	429	384	387
Mercury	69	69	69	69	67	67
Iron	150	153	150	153	0	0
Multi-biocide	75	75	75	75	71	72
Lipopeptides	33	33	33	33	33	33
Rifampin	643	641	641	640	61	63
Tetracyclines	440	437	441	437	423	421
Elfamycins	203	208	202	209	175	183
Fucidic acid	160	158	160	158	37	37
Spiropyrimidinetriones	154	154	154	154	152	152
Pleuromutilin	23	15	21	15	0	0
Oxazolidinone	174	173	173	171	38	22

### Sheet: S5
Resistance gene counts across contaminated and decontaminated groups.
MEGARes number	Contaminated	Decontaminated
MEG_1037	1	0
MEG_1093	9	0
MEG_1098	1	0
MEG_1122	7	0
MEG_1169	6	0
MEG_1178	4	0
MEG_1183	3	0
MEG_1185	14	0
MEG_1186	5	0
MEG_1198	1	0
MEG_1212	9	0
MEG_1308	2	0
MEG_1461	9	0
MEG_1488	4	3
MEG_1491	7	0
MEG_1643	9	0
MEG_1644	8	0
MEG_1776	5	0
MEG_1777	2	0
MEG_1778	2	0
MEG_2117	1	0
MEG_2139	3	0
MEG_2141	1	0
MEG_2142	1	0
MEG_2143	1	0
MEG_23|D	4	0
MEG_2439	1	0
MEG_2479	5	0
MEG_2480	10	0
MEG_2653	9	0
MEG_2654	14	0
MEG_2670	17	0
MEG_2705	1	0
MEG_2711	1	0
MEG_2723	7	0
MEG_2726	4	0
MEG_2727	7	0
MEG_2759	2	0
MEG_2776	1	0
MEG_2840	6	0
MEG_2843	6	0
MEG_2845	4	0
MEG_2872	1	0
MEG_2876	3	0
MEG_2880	10	0
MEG_2881	3	0
MEG_2882	2	0
MEG_2932	2	0
MEG_2941	1	0
MEG_2957	4	3
MEG_2965	4	0
MEG_2969	1	0
MEG_2973	1	0
MEG_3074	3	0
MEG_3139	3	0
MEG_3174	4	0
MEG_3188	17	0
MEG_3197	1	0
MEG_3248	2	0
MEG_3249	9	0
MEG_3250	7	0
MEG_3295	5	0
MEG_3433	1	0
MEG_3459	1	0
MEG_3596	1	0
MEG_3647	6	3
MEG_3657	7	2
MEG_3658	12	7
MEG_3838	1	1
MEG_3842	1	0
MEG_3908	2	0
MEG_3911	2	0
MEG_3912	9	0
MEG_3914	4	0
MEG_3915	1	0
MEG_3916	1	0
MEG_3917	2	0
MEG_3919	2	0
MEG_3921	2	0
MEG_3923	1	0
MEG_3937	2	0
MEG_3938	1	0
MEG_396	19	0
MEG_3994	22	2
MEG_4011	1	0
MEG_4046	8	0
MEG_4052	12	0
MEG_4078	2	0
MEG_4080	2	0
MEG_4081	5	2
MEG_4083	5	3
MEG_4100	7	0
MEG_4101	16	0
MEG_4102	6	0
MEG_4106	1	0
MEG_4129	3	0
MEG_4212	10	0
MEG_4213	10	8
MEG_4214	14	0
MEG_4222	7	0
MEG_4275	8	0
MEG_4276	17	0
MEG_4277	5	0
MEG_4278	2	0
MEG_4290	6	0
MEG_4291	3	0
MEG_4292	3	0
MEG_4293	12	0
MEG_4294	1	0
MEG_4295	8	0
MEG_4303	14	0
MEG_4378	9	0
MEG_4379	2	0
MEG_4383	11	0
MEG_502|	4	0
MEG_503|	4	0
MEG_5360	12	0
MEG_5364	16	0
MEG_5380	15	10
MEG_5386	10	0
MEG_5389	16	0
MEG_5396	19	0
MEG_5397	3	0
MEG_5398	3	0
MEG_5405	4	4
MEG_5752	1	0
MEG_5753	1	0
MEG_5754	3	0
MEG_5755	3	0
MEG_5771	2	0
MEG_5776	1	1
MEG_5793	3	0
MEG_5794	4	0
MEG_6040	5	0
MEG_6053	9	0
MEG_6054	1	0
MEG_6057	3	0
MEG_6085	8	0
MEG_6088	8	0
MEG_6093	7	0
MEG_6096	16	0
MEG_6104	16	0
MEG_6127	11	0
MEG_6129	18	0
MEG_6153	1	0
MEG_6173	3	0
MEG_6519	1	0
MEG_6520	1	0
MEG_6521	6	0
MEG_6523	2	0
MEG_6524	5	0
MEG_6527	2	0
MEG_6531	3	0
MEG_6535	4	0
MEG_6541	2	0
MEG_6555	8	0
MEG_6558	8	0
MEG_6649	1	0
MEG_6650	8	0
MEG_7023	5	0
MEG_7205	2	0
MEG_7255	1	0
MEG_7256	17	0
MEG_7257	14	0
MEG_7270	5	0
MEG_7271	8	0
MEG_7273	4	0
MEG_7275	2	0
MEG_7285	1	0
MEG_7303	8	2
MEG_7307	4	0
MEG_731|	11	0
MEG_732|	10	0
MEG_7336	1	0
MEG_7438	1	0
MEG_7443	1	0
MEG_7485	1	0
MEG_7804	6	0
MEG_7850	15	0
MEG_8036	1	0
MEG_8086	3	0
MEG_8100	4	1
MEG_8148	12	0
MEG_8151	1	0
MEG_8154	16	10
MEG_8249	21	1
MEG_8250	21	9
MEG_8251	21	9
MEG_8252	21	9
MEG_8253	20	8
MEG_8254	20	7
MEG_8257	2	0
MEG_8263	1	0
MEG_8443	11	0
MEG_8671	6	5
MEG_8674	9	0
MEG_8675	20	0
MEG_8679	25	0
MEG_8680	25	1
MEG_8715	13	0
MEG_8725	8	0
	1286	111

### Sheet: S6
Percentage of true and false positive and true and false negative per resistance gene before and after decontamination.
MEGARes number	Contaminated	Decontaminated	Contaminated diference	Decontaminated difference	Contaminated	Decontaminated		Summary table
MEG_1037	1	0	1	0	FP	TN		Group	TP	FP	TN	FN
MEG_1093	9	0	9	0	FP	TN		Contaminated	1.49	98.51	0	0
MEG_1098	1	0	1	0	FP	TN		Decontaminated	11.94	0	88.06	0
MEG_1122	7	0	7	0	FP	TN
MEG_1169	6	0	6	0	FP	TN
MEG_1178	4	0	4	0	FP	TN
MEG_1183	3	0	3	0	FP	TN
MEG_1185	14	0	14	0	FP	TN
MEG_1186	5	0	5	0	FP	TN
MEG_1198	1	0	1	0	FP	TN
MEG_1212	9	0	9	0	FP	TN
MEG_1308	2	0	2	0	FP	TN
MEG_1461	9	0	9	0	FP	TN
MEG_1488	4	3	1	3	FP	TP
MEG_1491	7	0	7	0	FP	TN
MEG_1643	9	0	9	0	FP	TN
MEG_1644	8	0	8	0	FP	TN
MEG_1776	5	0	5	0	FP	TN
MEG_1777	2	0	2	0	FP	TN
MEG_1778	2	0	2	0	FP	TN
MEG_2117	1	0	1	0	FP	TN
MEG_2139	3	0	3	0	FP	TN
MEG_2141	1	0	1	0	FP	TN
MEG_2142	1	0	1	0	FP	TN
MEG_2143	1	0	1	0	FP	TN
MEG_23|D	4	0	4	0	FP	TN
MEG_2439	1	0	1	0	FP	TN
MEG_2479	5	0	5	0	FP	TN
MEG_2480	10	0	10	0	FP	TN
MEG_2653	9	0	9	0	FP	TN
MEG_2654	14	0	14	0	FP	TN
MEG_2670	17	0	17	0	FP	TN
MEG_2705	1	0	1	0	FP	TN
MEG_2711	1	0	1	0	FP	TN
MEG_2723	7	0	7	0	FP	TN
MEG_2726	4	0	4	0	FP	TN
MEG_2727	7	0	7	0	FP	TN
MEG_2759	2	0	2	0	FP	TN
MEG_2776	1	0	1	0	FP	TN
MEG_2840	6	0	6	0	FP	TN
MEG_2843	6	0	6	0	FP	TN
MEG_2845	4	0	4	0	FP	TN
MEG_2872	1	0	1	0	FP	TN
MEG_2876	3	0	3	0	FP	TN
MEG_2880	10	0	10	0	FP	TN
MEG_2881	3	0	3	0	FP	TN
MEG_2882	2	0	2	0	FP	TN
MEG_2932	2	0	2	0	FP	TN
MEG_2941	1	0	1	0	FP	TN
MEG_2957	4	3	1	3	FP	TP
MEG_2965	4	0	4	0	FP	TN
MEG_2969	1	0	1	0	FP	TN
MEG_2973	1	0	1	0	FP	TN
MEG_3074	3	0	3	0	FP	TN
MEG_3139	3	0	3	0	FP	TN
MEG_3174	4	0	4	0	FP	TN
MEG_3188	17	0	17	0	FP	TN
MEG_3197	1	0	1	0	FP	TN
MEG_3248	2	0	2	0	FP	TN
MEG_3249	9	0	9	0	FP	TN
MEG_3250	7	0	7	0	FP	TN
MEG_3295	5	0	5	0	FP	TN
MEG_3433	1	0	1	0	FP	TN
MEG_3459	1	0	1	0	FP	TN
MEG_3596	1	0	1	0	FP	TN
MEG_3647	6	3	3	3	FP	TP
MEG_3657	7	2	5	2	FP	TP
MEG_3658	12	7	5	7	FP	TP
MEG_3838	1	1	1	1	TP	TP
MEG_3842	1	0	1	0	FP	TN
MEG_3908	2	0	2	0	FP	TN
MEG_3911	2	0	2	0	FP	TN
MEG_3912	9	0	9	0	FP	TN
MEG_3914	4	0	4	0	FP	TN
MEG_3915	1	0	1	0	FP	TN
MEG_3916	1	0	1	0	FP	TN
MEG_3917	2	0	2	0	FP	TN
MEG_3919	2	0	2	0	FP	TN
MEG_3921	2	0	2	0	FP	TN
MEG_3923	1	0	1	0	FP	TN
MEG_3937	2	0	2	0	FP	TN
MEG_3938	1	0	1	0	FP	TN
MEG_396	19	0	19	0	FP	TN
MEG_3994	22	2	20	2	FP	TP
MEG_4011	1	0	1	0	FP	TN
MEG_4046	8	0	8	0	FP	TN
MEG_4052	12	0	12	0	FP	TN
MEG_4078	2	0	2	0	FP	TN
MEG_4080	2	0	2	0	FP	TN
MEG_4081	5	2	3	2	FP	TP
MEG_4083	5	3	2	3	FP	TP
MEG_4100	7	0	7	0	FP	TN
MEG_4101	16	0	16	0	FP	TN
MEG_4102	6	0	6	0	FP	TN
MEG_4106	1	0	1	0	FP	TN
MEG_4129	3	0	3	0	FP	TN
MEG_4212	10	0	10	0	FP	TN
MEG_4213	10	8	2	8	FP	TP
MEG_4214	14	0	14	0	FP	TN
MEG_4222	7	0	7	0	FP	TN
MEG_4275	8	0	8	0	FP	TN
MEG_4276	17	0	17	0	FP	TN
MEG_4277	5	0	5	0	FP	TN
MEG_4278	2	0	2	0	FP	TN
MEG_4290	6	0	6	0	FP	TN
MEG_4291	3	0	3	0	FP	TN
MEG_4292	3	0	3	0	FP	TN
MEG_4293	12	0	12	0	FP	TN
MEG_4294	1	0	1	0	FP	TN
MEG_4295	8	0	8	0	FP	TN
MEG_4303	14	0	14	0	FP	TN
MEG_4378	9	0	9	0	FP	TN
MEG_4379	2	0	2	0	FP	TN
MEG_4383	11	0	11	0	FP	TN
MEG_502|	4	0	4	0	FP	TN
MEG_503|	4	0	4	0	FP	TN
MEG_5360	12	0	12	0	FP	TN
MEG_5364	16	0	16	0	FP	TN
MEG_5380	15	10	5	10	FP	TP
MEG_5386	10	0	10	0	FP	TN
MEG_5389	16	0	16	0	FP	TN
MEG_5396	19	0	19	0	FP	TN
MEG_5397	3	0	3	0	FP	TN
MEG_5398	3	0	3	0	FP	TN
MEG_5405	4	4	4	4	TP	TP
MEG_5752	1	0	1	0	FP	TN
MEG_5753	1	0	1	0	FP	TN
MEG_5754	3	0	3	0	FP	TN
MEG_5755	3	0	3	0	FP	TN
MEG_5771	2	0	2	0	FP	TN
MEG_5776	1	1	1	1	TP	TP
MEG_5793	3	0	3	0	FP	TN
MEG_5794	4	0	4	0	FP	TN
MEG_6040	5	0	5	0	FP	TN
MEG_6053	9	0	9	0	FP	TN
MEG_6054	1	0	1	0	FP	TN
MEG_6057	3	0	3	0	FP	TN
MEG_6085	8	0	8	0	FP	TN
MEG_6088	8	0	8	0	FP	TN
MEG_6093	7	0	7	0	FP	TN
MEG_6096	16	0	16	0	FP	TN
MEG_6104	16	0	16	0	FP	TN
MEG_6127	11	0	11	0	FP	TN
MEG_6129	18	0	18	0	FP	TN
MEG_6153	1	0	1	0	FP	TN
MEG_6173	3	0	3	0	FP	TN
MEG_6519	1	0	1	0	FP	TN
MEG_6520	1	0	1	0	FP	TN
MEG_6521	6	0	6	0	FP	TN
MEG_6523	2	0	2	0	FP	TN
MEG_6524	5	0	5	0	FP	TN
MEG_6527	2	0	2	0	FP	TN
MEG_6531	3	0	3	0	FP	TN
MEG_6535	4	0	4	0	FP	TN
MEG_6541	2	0	2	0	FP	TN
MEG_6555	8	0	8	0	FP	TN
MEG_6558	8	0	8	0	FP	TN
MEG_6649	1	0	1	0	FP	TN
MEG_6650	8	0	8	0	FP	TN
MEG_7023	5	0	5	0	FP	TN
MEG_7205	2	0	2	0	FP	TN
MEG_7255	1	0	1	0	FP	TN
MEG_7256	17	0	17	0	FP	TN
MEG_7257	14	0	14	0	FP	TN
MEG_7270	5	0	5	0	FP	TN
MEG_7271	8	0	8	0	FP	TN
MEG_7273	4	0	4	0	FP	TN
MEG_7275	2	0	2	0	FP	TN
MEG_7285	1	0	1	0	FP	TN
MEG_7303	8	2	6	2	FP	TP
MEG_7307	4	0	4	0	FP	TN
MEG_731|	11	0	11	0	FP	TN
MEG_732|	10	0	10	0	FP	TN
MEG_7336	1	0	1	0	FP	TN
MEG_7438	1	0	1	0	FP	TN
MEG_7443	1	0	1	0	FP	TN
MEG_7485	1	0	1	0	FP	TN
MEG_7804	6	0	6	0	FP	TN
MEG_7850	15	0	15	0	FP	TN
MEG_8036	1	0	1	0	FP	TN
MEG_8086	3	0	3	0	FP	TN
MEG_8100	4	1	3	1	FP	TP
MEG_8148	12	0	12	0	FP	TN
MEG_8151	1	0	1	0	FP	TN
MEG_8154	16	10	6	10	FP	TP
MEG_8249	21	1	20	1	FP	TP
MEG_8250	21	9	12	9	FP	TP
MEG_8251	21	9	12	9	FP	TP
MEG_8252	21	9	12	9	FP	TP
MEG_8253	20	8	12	8	FP	TP
MEG_8254	20	7	13	7	FP	TP
MEG_8257	2	0	2	0	FP	TN
MEG_8263	1	0	1	0	FP	TN
MEG_8443	11	0	11	0	FP	TN
MEG_8671	6	5	1	5	FP	TP
MEG_8674	9	0	9	0	FP	TN
MEG_8675	20	0	20	0	FP	TN
MEG_8679	25	0	25	0	FP	TN
MEG_8680	25	1	24	1	FP	TP
MEG_8715	13	0	13	0	FP	TN
MEG_8725	8	0	8	0	FP	TN

### Sheet: S7
List of MEGARes accesions unique to the contaminated group (that do not exists in the decontaminated group)
Unique gene accessions identified in contaminated samples (do not exist in decontaminated)
MEG_1037
MEG_1093
MEG_1098
MEG_1122
MEG_1169
MEG_1178
MEG_1183
MEG_1185
MEG_1186
MEG_1198
MEG_1212
MEG_1308
MEG_1461
MEG_1491
MEG_1643
MEG_1644
MEG_1776
MEG_1777
MEG_1778
MEG_2117
MEG_2139
MEG_2141
MEG_2142
MEG_2143
MEG_23|D
MEG_2439
MEG_2479
MEG_2480
MEG_2653
MEG_2654
MEG_2670
MEG_2705
MEG_2711
MEG_2723
MEG_2726
MEG_2727
MEG_2759
MEG_2776
MEG_2840
MEG_2843
MEG_2845
MEG_2872
MEG_2876
MEG_2880
MEG_2881
MEG_2882
MEG_2932
MEG_2941
MEG_2965
MEG_2969
MEG_2973
MEG_3074
MEG_3139
MEG_3174
MEG_3188
MEG_3197
MEG_3248
MEG_3249
MEG_3250
MEG_3295
MEG_3433
MEG_3459
MEG_3596
MEG_3842
MEG_3908
MEG_3911
MEG_3912
MEG_3914
MEG_3915
MEG_3916
MEG_3917
MEG_3919
MEG_3921
MEG_3923
MEG_3937
MEG_3938
MEG_396|
MEG_4011
MEG_4046
MEG_4052
MEG_4078
MEG_4080
MEG_4100
MEG_4101
MEG_4102
MEG_4106
MEG_4129
MEG_4212
MEG_4214
MEG_4222
MEG_4275
MEG_4276
MEG_4277
MEG_4278
MEG_4290
MEG_4291
MEG_4292
MEG_4293
MEG_4294
MEG_4295
MEG_4303
MEG_4378
MEG_4379
MEG_4383
MEG_502|
MEG_503|
MEG_5360
MEG_5364
MEG_5386
MEG_5389
MEG_5396
MEG_5397
MEG_5398
MEG_5752
MEG_5753
MEG_5754
MEG_5755
MEG_5771
MEG_5793
MEG_5794
MEG_6040
MEG_6053
MEG_6054
MEG_6057
MEG_6085
MEG_6088
MEG_6093
MEG_6096
MEG_6104
MEG_6127
MEG_6129
MEG_6153
MEG_6173
MEG_6519
MEG_6520
MEG_6521
MEG_6523
MEG_6524
MEG_6527
MEG_6531
MEG_6535
MEG_6541
MEG_6555
MEG_6558
MEG_6649
MEG_6650
MEG_7023
MEG_7205
MEG_7255
MEG_7256
MEG_7257
MEG_7270
MEG_7271
MEG_7273
MEG_7275
MEG_7285
MEG_7307
MEG_731
MEG_732
MEG_7336
MEG_7438
MEG_7443
MEG_7485
MEG_7804
MEG_7850
MEG_8036
MEG_8086
MEG_8148
MEG_8151
MEG_8257
MEG_8263
MEG_8443
MEG_8674
MEG_8675
MEG_8679
MEG_8715
MEG_8725

### Sheet: S8
Percentage of resistance gene type groups per contam and decon groups.
Resistance group	Contaminated	Decontaminated
Aminoglycosides	47	1
Cationic antimicrobial peptides	8	0
Arsenic	10	0
Betalactams	45	4
Drug and biocide	174	5
Glycopeptides	22	0
Multi-metal	58	3
Multi-drug	141	20
Phenicol	9	0
Copper	30	0
Mycobacterium	9	0
MLS	247	50
Phenolic compound	17	0
Elfamycins	22	2
Sulfonamides	13	3
Fosfomycin	1	0
Fusidic acid	7	1
Fluoroquinolones	49	0
Aminocoumarins	108	10
Mupirocin	5	0
Mercury	2	1
Iron	19	0
Thiopeptides	8	0
Tetracyclines	50	0
Tellurium	4	0
Lipopeptides	2	1
Rifampin	144	0
Biocide and metal	1	0
Multi-biocide	9	0
Peroxide	2	0
Tetracenomycin	1	0
Spiropyrimidinetriones	16	10
Pleuromutilin	11	0
Oxazolidinone	25	0
	1316	111

### Sheet: S9
Resistance gene coverage table
Period grouping	MEGARes gene accession	Sample	Number of reads	Coverage
modern	MEG_1694	ERR1343015	3092	100
modern	MEG_8675	ERR1343010	4716	86.4591
modern	MEG_7133	ERR1343013	3714	100
modern	MEG_3838	ERR1343014	3984	91.403
modern	MEG_1693	ERR1343016	1896	100
modern	MEG_3838	ERR1343012	1950	89.0823
modern	MEG_1698	ERR1343015	3092	100
modern	MEG_7184	ERR1343015	4254	99.8962
modern	MEG_6970	ERR1343012	2298	100
modern	MEG_7166	ERR1343010	3054	100
modern	MEG_8249	ERR1343016	3386	77.6171
modern	MEG_3994	ERR1343015	7950	77.8628
modern	MEG_3838	ERR1343017	4938	91.0338
modern	MEG_7183	ERR1343019	5514	99.2731
modern	MEG_1694	ERR1343016	1896	100
modern	MEG_1689	ERR1343016	1896	100
modern	MEG_4073	ERR1343017	2050	100
modern	MEG_2831	ERR1343016	1464	100
modern	MEG_6970	ERR1343019	4820	100
modern	MEG_8251	ERR1343014	3376	91.0283
modern	MEG_7107	ERR1343016	5234	100
modern	MEG_4073	ERR1343012	3138	100
modern	MEG_8154	ERR1343014	974	86.8256
modern	MEG_6969	ERR1343019	2930	97.5
modern	MEG_8679	ERR1343010	15102	90.4079
modern	MEG_8252	ERR1343015	6690	98.6197
modern	MEG_7139	ERR1343013	3718	100
modern	MEG_7180	ERR1343018	1940	100
modern	MEG_7182	ERR1343011	6148	96.8207
modern	MEG_7159	ERR1343010	3328	99.8438
modern	MEG_1488	ERR1343016	1712	100
modern	MEG_8680	ERR1343014	8394	88.447
modern	MEG_7111	ERR1343012	5094	100
modern	MEG_7171	ERR1343019	2890	97.5
modern	MEG_1690	ERR1343016	1896	100
modern	MEG_7133	ERR1343012	6056	100
modern	MEG_1687	ERR1343016	1896	100
modern	MEG_7117	ERR1343013	3676	100
modern	MEG_7130	ERR1343012	5892	100
modern	MEG_7139	ERR1343016	5212	100
modern	MEG_2957	ERR1343012	1002	94.8875
modern	MEG_3994	ERR1343016	11928	70.4306
modern	MEG_8253	ERR1343019	2722	72.5301
modern	MEG_3807	ERR1343012	2464	99.421
modern	MEG_1696	ERR1343016	1896	100
modern	MEG_5397	ERR1343016	1102	97.1091
modern	MEG_7120	ERR1343011	2508	92.2396
modern	MEG_7154	ERR1343010	3328	99.8438
modern	MEG_3838	ERR1343016	6940	91.192
modern	MEG_8253	ERR1343012	6800	98.3477
modern	MEG_7179	ERR1343019	5918	99.2366
modern	MEG_8680	ERR1343018	2724	74.053
modern	MEG_7143	ERR1343012	5848	100
modern	MEG_8680	ERR1343017	8416	84.4697
modern	MEG_7180	ERR1343019	5884	99.2731
modern	MEG_8680	ERR1343016	6720	88.6995
modern	MEG_7132	ERR1343012	5794	100
modern	MEG_3806	ERR1343012	2476	99.4253
modern	MEG_4213	ERR1343012	1326	96.9565
modern	MEG_8680	ERR1343012	7946	90.0253
modern	MEG_8679	ERR1343015	13144	70.9369
modern	MEG_3825	ERR1343012	2476	99.4253
modern	MEG_3805	ERR1343016	8188	100
modern	MEG_8250	ERR1343014	3350	90.9969
modern	MEG_8679	ERR1343012	24302	79.0312
modern	MEG_7129	ERR1343013	3638	100
modern	MEG_4074	ERR1343012	3090	100
modern	MEG_5380	ERR1343016	1808	98.4391
modern	MEG_7181	ERR1343015	4410	99.8987
modern	MEG_7114	ERR1343011	3024	99.9479
modern	MEG_7303	ERR1343016	2276	77.9874
modern	MEG_7180	ERR1343015	4370	99.8962
modern	MEG_5380	ERR1343014	432	69.8389
modern	MEG_7165	ERR1343010	3090	99.8438
modern	MEG_8679	ERR1343013	10028	71.6061
modern	MEG_3811	ERR1343016	7944	100
modern	MEG_6969	ERR1343010	2568	100
modern	MEG_8250	ERR1343015	6664	97.9648
modern	MEG_1696	ERR1343015	3092	100
modern	MEG_6970	ERR1343010	2096	100
modern	MEG_1488	ERR1343012	952	100
modern	MEG_7178	ERR1343010	5104	90.6023
modern	MEG_8253	ERR1343014	3316	88.1583
modern	MEG_3994	ERR1343019	5392	64.2105
modern	MEG_5380	ERR1343015	3008	99.7986
modern	MEG_7106	ERR1343012	5842	100
modern	MEG_1691	ERR1343019	3200	100
modern	MEG_8671	ERR1343012	852	100
modern	MEG_7113	ERR1343013	3714	100
modern	MEG_7182	ERR1343016	1250	96.622
modern	MEG_8154	ERR1343015	3572	98.9126
modern	MEG_6970	ERR1343018	1304	97.2396
modern	MEG_8680	ERR1343010	6086	94.1288
modern	MEG_8253	ERR1343016	6676	97.3494
modern	MEG_7138	ERR1343011	2582	96.8229
modern	MEG_7153	ERR1343010	3328	99.8438
modern	MEG_7137	ERR1343013	3568	100
modern	MEG_8254	ERR1343019	2722	72.5086
modern	MEG_7144	ERR1343011	2482	92.1354
modern	MEG_4074	ERR1343017	2044	100
modern	MEG_8250	ERR1343012	6932	98.3098
modern	MEG_8251	ERR1343017	3234	96.9634
modern	MEG_4213	ERR1343015	946	96.9565
modern	MEG_7113	ERR1343012	6056	100
modern	MEG_6057	ERR1343016	1488	94.5819
modern	MEG_3825	ERR1343016	8188	100
modern	MEG_8254	ERR1343017	3144	91.6838
modern	MEG_8249	ERR1343017	2534	66.4945
modern	MEG_2653	ERR1343010	1440	70.9798
modern	MEG_7137	ERR1343012	5824	100
modern	MEG_3994	ERR1343012	15556	78.4689
modern	MEG_3658	ERR1343016	692	63.5142
modern	MEG_7184	ERR1343011	6128	99.9481
modern	MEG_1688	ERR1343015	3092	100
modern	MEG_1691	ERR1343016	1896	100
modern	MEG_5776	ERR1343011	946	100
modern	MEG_7182	ERR1343018	1968	99.7516
modern	MEG_1698	ERR1343016	1896	100
modern	MEG_2828	ERR1343013	2868	100
modern	MEG_2829	ERR1343013	2884	100
modern	MEG_7184	ERR1343018	1968	100
modern	MEG_3647	ERR1343015	1346	94.4557
modern	MEG_3658	ERR1343015	804	65.2196
modern	MEG_8252	ERR1343019	2816	74.4306
modern	MEG_7179	ERR1343015	4400	99.7964
modern	MEG_8680	ERR1343013	4234	78.7879
modern	MEG_7181	ERR1343019	5900	99.2908
modern	MEG_7160	ERR1343010	3328	99.8438
modern	MEG_7183	ERR1343011	6024	98.702
modern	MEG_1488	ERR1343017	802	100
modern	MEG_6971	ERR1343015	1598	100
modern	MEG_8716	ERR1343019	2940	90.0943
modern	MEG_1698	ERR1343019	3200	100
modern	MEG_8250	ERR1343019	2792	71.5074
modern	MEG_8254	ERR1343015	6576	97.0103
modern	MEG_7303	ERR1343017	1558	71.0692
modern	MEG_1697	ERR1343019	3200	100
modern	MEG_8254	ERR1343016	6694	97.354
modern	MEG_7181	ERR1343010	4832	93.4144
modern	MEG_7152	ERR1343010	3328	99.8438
modern	MEG_5398	ERR1343016	916	83.305
modern	MEG_6971	ERR1343019	4870	100
modern	MEG_7113	ERR1343016	5208	100
modern	MEG_8252	ERR1343017	3230	96.9634
modern	MEG_1690	ERR1343015	3092	100
modern	MEG_8680	ERR1343015	6772	86.8056
modern	MEG_7180	ERR1343010	4768	93.2503
modern	MEG_2833	ERR1343013	2884	100
modern	MEG_4074	ERR1343016	10604	100
modern	MEG_8679	ERR1343016	21326	74.0599
modern	MEG_8154	ERR1343012	3820	97.6997
modern	MEG_8252	ERR1343014	3370	91.0283
modern	MEG_396	ERR1343010	2714	57.9449
modern	MEG_3824	ERR1343016	7962	100
modern	MEG_7122	ERR1343011	2486	92.1354
modern	MEG_7181	ERR1343016	1246	96.7072
modern	MEG_3994	ERR1343010	6748	74.4817
modern	MEG_5776	ERR1343018	992	100
modern	MEG_4073	ERR1343016	10904	100
modern	MEG_1688	ERR1343019	3200	100
modern	MEG_3806	ERR1343016	8176	100
modern	MEG_7117	ERR1343012	5894	100
modern	MEG_7180	ERR1343011	6142	99.9481
modern	MEG_7112	ERR1343013	3718	100
modern	MEG_7156	ERR1343010	3328	99.8438
modern	MEG_1687	ERR1343015	3092	100
modern	MEG_8679	ERR1343017	26288	76.1313
modern	MEG_7179	ERR1343011	6058	96.743
modern	MEG_1694	ERR1343019	3200	100
modern	MEG_7123	ERR1343016	5170	100
modern	MEG_7181	ERR1343011	6232	99.9493
modern	MEG_2829	ERR1343016	1464	100
modern	MEG_6971	ERR1343017	1246	100
modern	MEG_8251	ERR1343016	6860	98.1021
modern	MEG_7161	ERR1343010	3328	99.8438
modern	MEG_8254	ERR1343014	3332	88.2474
modern	MEG_1693	ERR1343019	3200	100
modern	MEG_8251	ERR1343019	2816	74.4306
modern	MEG_8716	ERR1343010	2642	97.0755
modern	MEG_2831	ERR1343013	2884	100
modern	MEG_7106	ERR1343013	3552	100
modern	MEG_7182	ERR1343019	5934	99.2548
modern	MEG_3658	ERR1343012	1006	71.5245
modern	MEG_3807	ERR1343016	8184	100
modern	MEG_2832	ERR1343013	2922	100
modern	MEG_1687	ERR1343019	3200	100
modern	MEG_7139	ERR1343012	6060	100
modern	MEG_2957	ERR1343016	2854	100
modern	MEG_2830	ERR1343013	2876	100
modern	MEG_1689	ERR1343019	3200	100
modern	MEG_3994	ERR1343017	17724	70.5582
modern	MEG_8679	ERR1343019	11668	67.1447
modern	MEG_1697	ERR1343015	3092	100
modern	MEG_7107	ERR1343012	6060	100
modern	MEG_2654	ERR1343010	1424	70.9798
modern	MEG_7114	ERR1343013	3266	100
modern	MEG_1693	ERR1343015	3092	100
modern	MEG_8251	ERR1343012	6996	98.3437
modern	MEG_3994	ERR1343014	13526	69.2823
modern	MEG_8252	ERR1343016	6852	98.1021
modern	MEG_7165	ERR1343012	1328	94.1146
modern	MEG_7184	ERR1343019	5712	99.2731
modern	MEG_4213	ERR1343016	674	95.3623
modern	MEG_1697	ERR1343016	1896	100
modern	MEG_7146	ERR1343016	4648	100
modern	MEG_8250	ERR1343017	3178	96.7575
modern	MEG_7112	ERR1343015	1780	100
modern	MEG_8250	ERR1343016	6786	98.0683
modern	MEG_7136	ERR1343016	4626	100
modern	MEG_8680	ERR1343019	4374	82.4495
modern	MEG_1692	ERR1343016	1896	100
modern	MEG_7183	ERR1343010	5016	94.6521
modern	MEG_3805	ERR1343012	2476	99.4253
modern	MEG_7107	ERR1343013	3698	100
modern	MEG_7164	ERR1343011	288	34.7396
modern	MEG_8252	ERR1343012	6986	98.3437
modern	MEG_8253	ERR1343015	6552	97.0052
modern	MEG_7149	ERR1343010	3328	99.8438
modern	MEG_7179	ERR1343016	1228	96.5394
modern	MEG_7111	ERR1343016	4916	100
modern	MEG_8679	ERR1343014	26796	75.3665
modern	MEG_7179	ERR1343018	1956	99.7455
modern	MEG_1692	ERR1343015	3092	100
modern	MEG_7123	ERR1343012	5962	100
modern	MEG_2957	ERR1343017	526	63.2924
modern	MEG_8251	ERR1343015	6704	98.6197
modern	MEG_7129	ERR1343012	5888	100
modern	MEG_7182	ERR1343010	4750	93.3929
modern	MEG_1692	ERR1343019	3200	100
modern	MEG_5396	ERR1343010	1044	53.0777
modern	MEG_1691	ERR1343015	3092	100
modern	MEG_8254	ERR1343012	6832	98.3505
modern	MEG_6971	ERR1343012	2314	100
modern	MEG_7110	ERR1343012	5912	100
modern	MEG_7133	ERR1343016	5210	100
modern	MEG_8154	ERR1343017	584	82.8524
modern	MEG_1696	ERR1343019	3200	100
modern	MEG_7114	ERR1343016	4300	100
modern	MEG_1690	ERR1343019	3200	100
modern	MEG_7181	ERR1343018	1952	100
modern	MEG_7112	ERR1343016	5210	100
modern	MEG_7179	ERR1343010	4686	93.2316
modern	MEG_7184	ERR1343010	4488	89.46
modern	MEG_7182	ERR1343015	4440	99.8013
modern	MEG_7112	ERR1343012	6056	100
modern	MEG_8154	ERR1343016	2404	93.7265
modern	MEG_7180	ERR1343016	1224	96.6251
modern	MEG_7151	ERR1343010	3328	99.8438
modern	MEG_3994	ERR1343013	5936	68.9952
modern	MEG_4073	ERR1343014	950	99.7268
modern	MEG_5380	ERR1343012	3214	98.3887
modern	MEG_8253	ERR1343017	3136	91.6695
modern	MEG_1689	ERR1343015	3092	100
modern	MEG_7119	ERR1343011	2508	92.2396
post-Industrial	MEG_8154	ERR9638280	6936	95.734
post-Industrial	MEG_2957	ERR1407505	814	80.9816
post-Industrial	MEG_8253	ERR9638296	6746	78.1411
post-Industrial	MEG_4213	ERR9638280	3352	96.9565
post-Industrial	MEG_8254	ERR9638297	2260	68.4192
post-Industrial	MEG_4213	ERR9638291	2486	96.8841
post-Industrial	MEG_4213	ERR9638297	1140	96.9565
post-Industrial	MEG_8251	ERR9638289	1684	66.6322
post-Industrial	MEG_3647	ERR1407505	598	97.6335
post-Industrial	MEG_8254	ERR9638280	5118	76.4261
post-Industrial	MEG_8671	ERR9638296	2212	100
post-Industrial	MEG_8250	ERR9638289	1672	66.6092
post-Industrial	MEG_5380	ERR9638296	6030	99.8489
post-Industrial	MEG_8252	ERR9638296	7016	79.5721
post-Industrial	MEG_3647	ERR9638280	424	97.8364
post-Industrial	MEG_5380	ERR1407505	2716	97.7845
post-Industrial	MEG_3657	ERR9638280	608	63.3588
post-Industrial	MEG_3658	ERR1407505	642	77.9845
post-Industrial	MEG_8251	ERR9638296	7028	79.5721
post-Industrial	MEG_8250	ERR9638291	3808	72.5423
post-Industrial	MEG_3658	ERR9638280	1914	80.4134
post-Industrial	MEG_8253	ERR1407505	3380	90.1205
post-Industrial	MEG_5405	ERR9638297	364	55.6701
post-Industrial	MEG_8251	ERR9638280	5216	78.6749
post-Industrial	MEG_8154	ERR9638291	5726	95.8176
post-Industrial	MEG_8253	ERR9638297	2244	68.296
post-Industrial	MEG_8671	ERR9638291	1434	100
post-Industrial	MEG_8252	ERR9638291	3904	72.7398
post-Industrial	MEG_5405	ERR9638296	842	57.3883
post-Industrial	MEG_8671	ERR9638289	594	100
post-Industrial	MEG_7303	ERR9638280	838	77.2799
post-Industrial	MEG_1488	ERR1407505	644	100
post-Industrial	MEG_8671	ERR9638297	740	100
post-Industrial	MEG_8100	ERR9638291	624	55.0913
post-Industrial	MEG_8154	ERR1407505	2696	98.2434
post-Industrial	MEG_8254	ERR9638291	3850	70.5842
post-Industrial	MEG_4081	ERR9638296	1312	65.8552
post-Industrial	MEG_3657	ERR9638296	910	58.6938
post-Industrial	MEG_5380	ERR9638297	2344	96.9789
post-Industrial	MEG_3658	ERR9638297	742	73.1783
post-Industrial	MEG_3658	ERR9638291	1452	77.3643
post-Industrial	MEG_8250	ERR9638280	5016	78.1649
post-Industrial	MEG_8254	ERR9638296	6854	78.2474
post-Industrial	MEG_8252	ERR1407505	3684	90.5107
post-Industrial	MEG_3658	ERR9638296	2086	86.6667
post-Industrial	MEG_3994	ERR1407505	3182	65.933
post-Industrial	MEG_8251	ERR1407505	3694	90.5107
post-Industrial	MEG_8253	ERR9638280	5024	76.3167
post-Industrial	MEG_4213	ERR9638289	1476	94.9275
post-Industrial	MEG_8254	ERR1407505	3428	90.1375
post-Industrial	MEG_8252	ERR9638280	5216	78.6749
post-Industrial	MEG_8671	ERR9638280	1718	100
post-Industrial	MEG_8252	ERR9638289	1684	66.6322
post-Industrial	MEG_8253	ERR9638291	3820	70.5336
post-Industrial	MEG_2957	ERR9638296	530	88.5481
post-Industrial	MEG_8154	ERR9638289	3646	93.7265
post-Industrial	MEG_1488	ERR9638280	968	100
post-Industrial	MEG_5380	ERR9638289	2980	97.281
post-Industrial	MEG_8249	ERR1407505	2412	64.0152
post-Industrial	MEG_8251	ERR9638291	3904	72.7398
post-Industrial	MEG_8251	ERR9638297	2370	72.1187
post-Industrial	MEG_8154	ERR9638296	6914	97.6997
post-Industrial	MEG_3658	ERR9638289	1000	66.77
post-Industrial	MEG_3838	ERR9638280	1184	90.7173
post-Industrial	MEG_8253	ERR9638289	1594	64.1997
post-Industrial	MEG_8154	ERR9638297	3046	95.9431
post-Industrial	MEG_8250	ERR9638297	2334	72.0248
post-Industrial	MEG_5380	ERR9638291	4670	99.7986
post-Industrial	MEG_5380	ERR9638280	5208	99.1944
post-Industrial	MEG_4213	ERR9638296	3640	96.9565
post-Industrial	MEG_8250	ERR1407505	3666	90.4795
post-Industrial	MEG_5405	ERR9638291	492	53.0928
post-Industrial	MEG_1488	ERR9638291	628	100
post-Industrial	MEG_8250	ERR9638296	6974	79.5447
post-Industrial	MEG_4083	ERR9638280	1432	72.784
post-Industrial	MEG_4083	ERR9638291	976	62.2971
post-Industrial	MEG_4083	ERR9638296	1106	73.377
post-Industrial	MEG_4081	ERR9638280	1370	68.6642
post-Industrial	MEG_8252	ERR9638297	2370	72.1187
post-Industrial	MEG_4213	ERR1407505	1074	96.9565
post-Industrial	MEG_2957	ERR9638280	692	100
post-Industrial	MEG_5405	ERR9638280	684	52.8064
